# Alveolitis in severe SARS-CoV-2 pneumonia is driven by self-sustaining circuits between infected alveolar macrophages and T cells

**DOI:** 10.1101/2020.08.05.238188

**Authors:** Rogan A. Grant, Luisa Morales-Nebreda, Nikolay S. Markov, Suchitra Swaminathan, Estefany R. Guzman, Darryl A. Abbott, Helen K. Donnelly, Alvaro Donayre, Isaac A. Goldberg, Zasu M. Klug, Nicole Borkowski, Ziyan Lu, Hermon Kihshen, Yuliya Politanska, Lango Sichizya, Mengjia Kang, Ali Shilatifard, Chao Qi, A. Christine Argento, Jacqueline M. Kruser, Elizabeth S. Malsin, Chiagozie O. Pickens, Sean Smith, James M. Walter, Anna E. Pawlowski, Daniel Schneider, Prasanth Nannapaneni, Hiam Abdala-Valencia, Ankit Bharat, Cara J. Gottardi, GR Scott Budinger, Alexander V. Misharin, Benjamin D. Singer, Richard G. Wunderink, for The NU SCRIPT Study Investigators

**Author notes:** These authors contributed equally to this work and will list themselves first on their CVs (Rogan A. Grant, Luisa Morales-Nebreda, Nikolay S. Markov). Corresponding authors contributed equally to this work and listed in alphabetical order.

## Abstract

Some patients infected with Severe Acute Respiratory Syndrome Coronavirus-2 (SARS-CoV-2) develop severe pneumonia and the acute respiratory distress syndrome (ARDS) [1]. Distinct clinical features in these patients have led to speculation that the immune response to virus in the SARS-CoV-2-infected alveolus differs from other types of pneumonia [2]. We collected bronchoalveolar lavage fluid samples from 86 patients with SARS-CoV-2-induced respiratory failure and 252 patients with known or suspected pneumonia from other pathogens and subjected them to flow cytometry and bulk transcriptomic profiling. We performed single cell RNA-Seq in 5 bronchoalveolar lavage fluid samples collected from patients with severe COVID-19 within 48 hours of intubation. In the majority of patients with SARS-CoV-2 infection at the onset of mechanical ventilation, the alveolar space is persistently enriched in alveolar macrophages and T cells without neutrophilia. Bulk and single cell transcriptomic profiling suggest SARS-CoV-2 infects alveolar macrophages that respond by recruiting T cells. These T cells release interferon-gamma to induce inflammatory cytokine release from alveolar macrophages and further promote T cell recruitment. Our results suggest SARS-CoV-2 causes a slowly unfolding, spatially-limited alveolitis in which alveolar macrophages harboring SARS-CoV-2 transcripts and T cells form a positive feedback loop that drives progressive alveolar inflammation.

This manuscript is accompanied by an online resource: https://www.nupulmonary.org/covid-19/

**One sentence summary:** SARS-CoV-2-infected alveolar macrophages form positive feedback loops with T cells in patients with severe COVID-19.
