## Supplementary Data File 3 for "Alveolitis in severe SARS-CoV-2 pneumonia is driven by self-sustaining circuits between infected alveolar macrophages and T cells"

	sample	age	sex	diagnosis	day_of_ventilation	anonymized_patient_id
1	300291725	69.1411133926534	Female	Non-Pneumonia Control	2	0024
2	300306779	59.8542094455852	Male	Other Pneumonia	1	0124
3	300306794	62.6139630390144	Female	Non-Pneumonia Control	13	0102
4	300311424	65.5845311430527	Male	Non-Pneumonia Control	0	0098
5	300311432	62.2663700661647	Female	Other Pneumonia	19	0069
6	300311436	69.795459730778	Male	Other Pneumonia	9	0142
7	300311440	29.9460415240703	Female	Other Pneumonia	2	0061
8	300311456	73.9761578827287	Male	Other Pneumonia	0	0119
9	300311466	71.0986767054529	Male	Other Pneumonia	1	0178
10	300311483	44.9192334017796	Male	Non-Pneumonia Control	0	0157
11	300311813	73.8173625370751	Male	Other Pneumonia	1	0058
12	300311832	34.4798083504449	Male	Other Pneumonia	2	0056
13	300311854	39.3669860825918	Male	Other Pneumonia	0	0088
14	300312388	84.8535249828884	Male	Non-Pneumonia Control	1	0038
15	300312389	63.7338580880675	Male	Other Pneumonia	5	0073
16	300312395	NA	Male	Other Pneumonia	NA	0082
17	300312398	40.4730778005932	Male	Other Pneumonia	1	0159
18	300312401	64.8235227013461	Female	Other Pneumonia	3	0029
19	300312406	69.6420260095825	Female	Other Pneumonia	12	0055
20	300312413	80.9712525667351	Male	Non-Pneumonia Control	7	0175
21	300312414	73.3574036048369	Male	Other Pneumonia	1	0160
22	300312447	57.4970339949806	Male	Other Viral Pneumonia	63	0051
23	304011103	59.8624229979466	Male	Other Pneumonia	4	0124
24	304011110	75.2958019621264	Male	Other Viral Pneumonia	2	0075
25	304011126	73.9624686287931	Female	Other Pneumonia	12	0155
26	304011150	58.2444672598677	Male	Other Pneumonia	16	0021
27	304011152	73.9515172256445	Female	Other Pneumonia	8	0155
28	304011159	52.5003422313484	Female	Other Pneumonia	2	0110
29	304011160	84.6428245493954	Male	Other Viral Pneumonia	8	0041
30	304011161	64.5962810860141	Male	Other Pneumonia	2	0006
31	304012699	NA	Male	Other Pneumonia	NA	0106
32	304012703	43.2164042892996	Male	Other Pneumonia	11	0015
33	304017012	34.4880219028063	Male	Other Pneumonia	5	0056
34	304017020	NA	Female	Other Pneumonia	NA	0176
35	304017039	56.9000684462697	Female	Other Pneumonia	8	0168
36	304017043	62.6413415468857	Female	Other Pneumonia	23	0102
37	304017047	68.1115674195756	Male	Other Pneumonia	10	0010
38	304017064	34.3183892311202	Male	Other Viral Pneumonia	3	0018
39	304017079	80.5468856947296	Female	Other Pneumonia	2	0104
40	304017499	30.0034223134839	Male	Other Pneumonia	1	0071
41	304017502	43.1999771845768	Male	Other Pneumonia	5	0015
42	304017521	73.9843714350901	Male	Other Pneumonia	3	0119
43	304017531	NA	Female	Other Pneumonia	NA	0007
44	304017553	66.6440793976728	Female	Other Pneumonia	2	0172
45	304019063	20.7741273100616	Male	Non-Pneumonia Control	5	0132
46	304019079	73.5134610997034	Male	Other Pneumonia	2	0045
47	304019103	73.8255760894365	Male	Other Pneumonia	4	0058
48	304019111	78.1349532283824	Female	Other Pneumonia	9	0027
49	304019119	58.2691079169519	Male	Other Pneumonia	0	0105
50	304020298	64.8317362537075	Female	Other Pneumonia	6	0029
51	304020306	64.5030800821355	Female	Other Pneumonia	9	0177
52	304020314	60.2156057494867	Female	Non-Pneumonia Control	15	0097
53	304020322	73.9953228382386	Male	Other Pneumonia	7	0119
54	304020328	25.7953456536619	Male	Other Pneumonia	0	0134
55	304020332	63.7448094912161	Male	Other Pneumonia	9	0073
56	304020336	71.1068902578143	Male	Other Pneumonia	4	0178
57	304020340	65.6804699977185	Female	Other Viral Pneumonia	2	0049
58	304020345	48.4811772758385	Female	Other Viral Pneumonia	1	0095
59	304020349	75.1479580196213	Male	Other Viral Pneumonia	18	0042
60	304020361	67.0932010038786	Male	Other Pneumonia	1	0085
61	304020362	75.3040155144878	Male	Other Viral Pneumonia	5	0075
62	304020363	NA	Male	Non-Pneumonia Control	NA	0163
63	304020370	69.8146246862879	Male	Other Pneumonia	16	0142
64	340195046	52.5606890257814	Female	COVID-19	10	0109
65	340195048	46.6469313255761	Male	COVID-19	5	0101
66	340195058	72.7413871777322	Female	Non-Pneumonia Control	14	0125
67	340197074	64.9220853296829	Male	COVID-19	7	0150
68	340197122	51.8378964179786	Female	COVID-19	5	0130
69	340199383	44.4318959616701	Male	COVID-19	6	0171
70	340199430	28.1498973305955	Female	COVID-19	0	0017
71	340201217	30	Female	Healthy Control	NA	0113
72	340201240	48.054186630162	Male	COVID-19	0	0001
73	340206655	49.9077116130504	Male	Other Pneumonia	41	0162
74	340206672	66.7700205338809	Male	Other Pneumonia	1	0151
75	340206728	50.9453570613735	Male	COVID-19	7	0127
76	340206734	72.2950034223135	Male	Other Pneumonia	0	0012
77	340207328	44.965890942277	Male	COVID-19	8	0048
78	340207360	43.5285192790326	Male	COVID-19	0	0062
79	340211907	37.0945699292722	Male	Other Pneumonia	NA	0033
80	340224808	34.9507186858316	Female	Other Viral Pneumonia	NA	0040
81	340224809	84.1144193474789	Male	Non-Pneumonia Control	2	0170
82	340224816	75.9391968971024	Male	Other Pneumonia	25	0050
83	340224819	39.4217430983345	Male	Other Pneumonia	NA	0028
84	340224825	49.0971937029432	Male	Non-Pneumonia Control	2	0034
85	340228397	49.3218115446042	Male	Other Pneumonia	1	0037
86	340228398	62.6002737850787	Male	Other Pneumonia	18	0184
87	340228401	70.0747205110655	Male	Other Pneumonia	2	0138
88	340233844	64.9138717773215	Male	COVID-19	4	0150
89	340233849	52.1444216290212	Male	COVID-19	44	0128
90	340233850	44.4182067077344	Male	COVID-19	1	0171
91	340233851	58.5155144877938	Male	Other Viral Pneumonia	2	0144
92	340233852	58.5263518138261	Female	Other Pneumonia	16	0165
93	340233853	67.8213552361396	Female	Other Viral Pneumonia	0	0121
94	340233856	46.6879990873831	Male	COVID-19	12	0054
95	340233857	70.2908966461328	Female	Non-Pneumonia Control	1	0036
96	340233858	51.788501026694	Male	Other Pneumonia	26	0079
97	340233860	38.8713210130048	Female	Other Viral Pneumonia	17	0091
98	340233861	70.8303673283139	Male	Other Pneumonia	NA	0059
99	340233864	52.1143052703628	Male	COVID-19	33	0128
100	340233865	28.7988820442619	Female	Non-Pneumonia Control	0	0066
101	340233867	51.0110654802647	Female	COVID-19	8	0083
102	340233868	74.6003878621949	Male	Other Pneumonia	2	0039
103	340233872	65.9378279717089	Female	Non-Pneumonia Control	2	0078
104	340233881	NA	Female	COVID-19	NA	0147
105	340233886	50.9754734200319	Male	COVID-19	18	0127
106	340233888	87.1889117043121	Female	Other Pneumonia	2	0067
107	340233896	61.609285877253	Female	COVID-19	15	0107
108	340233904	52.8945927446954	Male	Other Viral Pneumonia	0	0096
109	340233906	64.1088295687885	Male	COVID-19	5	0086
110	340233911	37.2915811088296	Male	Other Pneumonia	0	0137
111	340233920	NA	Female	Non-Pneumonia Control	NA	0031
112	340234645	37.7653433721196	Male	COVID-19	11	0152
113	340235090	47.7612365959389	Female	Other Viral Pneumonia	3	0173
114	340235091	59.7145790554415	Female	Other Pneumonia	5	0164
115	340235105	88.0485968514716	Male	Other Viral Pneumonia	0	0148
116	340235110	34.0254391968971	Female	Other Pneumonia	3	0146
117	340235120_R	51.2191421400867	Female	Other Pneumonia	2	0131
118	340235121	70.4333789641798	Female	Other Pneumonia	NA	0169
119	340235125	57.423112023728	Male	Other Viral Pneumonia	0	0005
120	340235126	69.7379648642482	Female	Other Viral Pneumonia	0	0008
121	340235128	51.7337440109514	Male	Other Viral Pneumonia	6	0079
122	340235136	120.103353867214	Female	Other Pneumonia	0	0043
123	340235140	73.2067077344285	Male	Other Pneumonia	0	0149
124	340235141	19.6379192334018	Male	Non-Pneumonia Control	1	0136
125	340235148	68.262263289984	Female	Other Pneumonia	0	0074
126	340235149	31.0877253023044	Female	Other Pneumonia	2	0158
127	340235150	69.031485284052	Female	Other Pneumonia	23	0114
128	340235158	72.5059320100388	Female	Other Pneumonia	3	0180
129	340235159	77.3107460643395	Female	Other Viral Pneumonia	1	0179
130	340235161	68.2841660962811	Female	Other Pneumonia	8	0074
131	340235166	85.8555783709788	Female	Other Pneumonia	0	0025
132	340235168	75.6161305042208	Male	Other Pneumonia	5	0108
133	340235169	42.8767967145791	Male	Non-Pneumonia Control	0	0030
134	340235173	50.4058863791923	Female	Other Pneumonia	7	0145
135	340235175	55.5366187542779	Male	Other Viral Pneumonia	7	0032
136	340235376	28.1553730321697	Female	COVID-19	2	0017
137	340236042	72.2895277207392	Female	COVID-19	1	0019
138	340236044	72.5277207392197	Male	COVID-19	1	0084
139	340236045	58.8358430298882	Male	Other Pneumonia	30	0052
140	340236050	32	Female	Healthy Control	NA	0077
141	340236051	50.9672598676705	Male	COVID-19	15	0127
142	340236054	NA	Female	Other Pneumonia	NA	0139
143	340236056	86.4551676933607	Male	COVID-19	29	0020
144	340236058	46	Female	Healthy Control	NA	0060
145	340236060	51.0192790326261	Male	COVID-19	34	0127
146	340236066	51.7994524298426	Male	Other Pneumonia	30	0079
147	340236067	36.8289984029204	Female	Other Pneumonia	4	0111
148	340236075	61.6558293406343	Female	COVID-19	1	0022
149	340236077	67.8268309377139	Female	Other Viral Pneumonia	2	0121
150	340236083	28.1690622861054	Female	COVID-19	7	0017
151	340236089	72.3416609628109	Female	Other Pneumonia	1	0093
152	340236090	28.1800136892539	Female	COVID-19	11	0017
153	340236091	52.6209217430983	Male	COVID-19	27	0044
154	340236096	37.258726899384	Male	COVID-19	1	0153
155	340236097	58.1731690622861	Male	Non-Pneumonia Control	4	0053
156	340236102	42.3401779603012	Male	Non-Pneumonia Control	1	0141
157	340236118	60.0759753593429	Male	Other Viral Pneumonia	6	0099
158	340236128	77.1000456308465	Male	COVID-19	0	0087
159	340236134	57.4368012776637	Male	Other Viral Pneumonia	5	0005
160	340236135	56.1690622861054	Female	COVID-19	1	0135
161	340236136	80.987793748574	Male	Other Pneumonia	1	0123
162	340236729	25	Female	Healthy Control	NA	0118
163	340237150	46.791923340178	Female	Other Pneumonia	9	0047
164	340237794	52.6072324891627	Male	COVID-19	22	0044
165	340238439	68.4758156513803	Female	Other Pneumonia	2	0057
166	340238496	38.8521560574949	Female	Other Viral Pneumonia	10	0091
167	340238513	83.6133926534337	Male	Other Pneumonia	29	0081
168	340238687	69.9159251654118	Female	Other Pneumonia	16	0035
169	340238691	29.5189368012777	Male	Other Pneumonia	5	0009
170	340238716	34.4770704996578	Female	Other Pneumonia	2	0089
171	340238739	NA	Female	Non-Pneumonia Control	NA	0031
172	340238927	75.3423454255076	Female	Other Viral Pneumonia	2	0112
173	340239607	64.4373716632443	Male	COVID-19	0	0063
174	340239782	38.8302532511978	Female	Other Viral Pneumonia	2	0091
175	340239784	53.713324207164	Male	Other Pneumonia	NA	0166
176	340239788	62.1841204654346	Male	COVID-19	43	0122
177	340239789	52.593543235227	Male	COVID-19	17	0044
178	340239790	73.6366643851243	Male	COVID-19	24	0064
179	340239792	58.4936116814967	Female	Other Viral Pneumonia	22	0117
180	340239797	62.5865845311431	Male	Other Pneumonia	13	0184
181	340239802	32.8563769107917	Male	Other Pneumonia	3	0003
182	340239804	46.6633584302989	Male	COVID-19	11	0101
183	340239805	56.0485968514716	Female	COVID-19	12	0065
184	340239806	59.7063655030801	Female	Other Pneumonia	2	0164
185	340239808	87.9144421629021	Female	Non-Pneumonia Control	1	0156
186	340239818	60.5606890257814	Male	COVID-19	2	0120
187	340239821	69.8666438512434	Male	Other Viral Pneumonia	7	0002
188	340239822	61.6147615788273	Female	COVID-19	17	0107
189	340239823	61.5381017567876	Female	COVID-19	3	0080
190	340239828	42	Female	Healthy Control	NA	0103
191	340239829	61.9979466119097	Male	COVID-19	0	0070
192	340239830	33.6666666666667	Male	Non-Pneumonia Control	6	0154
193	340239838	85.9898471366644	Male	COVID-19	0	0182
194	340239839	52.6373488478211	Male	COVID-19	33	0044
195	340239840	34.0829340634269	Female	Other Pneumonia	24	0146
196	340239841	50.460643394935	Male	COVID-19	0	0116
197	340239842	52.8563769107917	Male	Other Pneumonia	7	0100
198	340239843	66.4743326488706	Female	COVID-19	15	0161
199	340239844	52.1334702258727	Male	COVID-19	40	0128
200	340239847	34.044604152407	Female	Other Pneumonia	10	0146
201	340239848	64.09787816564	Male	COVID-19	1	0086
202	340239852	51.0110654802647	Male	COVID-19	31	0127
203	340239853	64.9850558977869	Female	Other Pneumonia	1	0129
204	340239856	58.5100387862195	Female	Other Viral Pneumonia	28	0117
205	340239858	59.7940908053844	Female	COVID-19	0	0026
206	340239863	77.2342003194159	Male	Other Pneumonia	26	0013
207	340239864	31.5066164727356	Female	Other Pneumonia	90	0133
208	340239866	34.0582934063427	Female	Other Pneumonia	15	0146
209	340239867	73.6558293406343	Male	COVID-19	31	0064
210	340239870	68.697581565138	Female	Non-Pneumonia Control	4	0092
211	368500690	62.3702943189596	Male	COVID-19	0	0023
212	368500691	55.2819986310746	Male	COVID-19	1	0014
213	368500730	28.2265571526352	Female	COVID-19	28	0017
214	368500736	72.3141683778234	Female	COVID-19	10	0019
215	368510477	75.9364590463153	Male	Other Pneumonia	10	0076
216	368522743	52.6866301619895	Male	COVID-19	51	0044
217	368522763	72.637234770705	Male	COVID-19	10	0016
218	368522765	68.2895277207392	Female	COVID-19	9	0115
219	368522770	28.2320328542094	Female	COVID-19	30	0017
220	368522776	38.3100616016427	Male	COVID-19	2	0183
221	368522779	75.4573351585672	Female	COVID-19	21	0181
222	368522783	39.5860141455624	Male	Other Pneumonia	1	0126
223	368522785	75.9118183892311	Male	Other Pneumonia	1	0076
224	368522788	32.2128678986995	Male	COVID-19	14	0143
225	368522793	32.1909650924025	Male	COVID-19	6	0143
226	368522800	72.716746520648	Male	Other Pneumonia	13	0072
227	368522804	30.8851243440566	Female	COVID-19	2	0046
228	368522805	27.640771161305	Female	COVID-19	20	0004
229	368522806	NA	Male	COVID-19	NA	0090
230	368522812	86.4934976043806	Male	COVID-19	43	0020
231	368522813	60.5962810860141	Male	COVID-19	15	0120
232	368522831	76.1034679443304	Male	Other Pneumonia	NA	0094
233	368523515	86.4661190965092	Male	COVID-19	33	0020
234	368523523	46.6962126397445	Male	COVID-19	3	0068
235	368523734	44.9850558977869	Male	COVID-19	15	0048
236	368524206	36.6510381017568	Male	COVID-19	1	0140
237	368524210	52.6592516541182	Male	COVID-19	41	0044
238	368524237	61.6804699977185	Female	COVID-19	10	0022
239	368524239	43.4325804243669	Female	COVID-19	28	0174
240	368524253	44.6044946383755	Male	COVID-19	42	0167
241	368524275	NA	Male	COVID-19	NA	0011
242	368525513	62.2060232717317	Male	COVID-19	51	0122
243	368525517	72.6098562628337	Male	COVID-19	0	0016
