## Supplementary Data File 8 for "Alveolitis in severe SARS-CoV-2 pneumonia is driven by self-sustaining circuits between infected alveolar macrophages and T cells"

### Sheet: Sheet1
Name as it should appear in the manuscript (with middle initials, etc)	First name	Last name	ORCID	Affiliation 1	Affiliation 2	Affiliation 3
A. Christine Argento	Christine	Argento	0000-0002-3807-7690	Division of Pulmonary and Critical Care Medicine
Ajay A. Wagh	Ajay	Wagh	0000-0003-3402-0272	Division of Pulmonary and Critical Care Medicine
Alan R. Hauser	Alan	Hauser	0000-0003-4596-7939	Department of Microbiology-Immunology
Alexander V. Misharin	Alexander	Misharin	0000-0003-2879-3789	Division of Pulmonary and Critical Care Medicine
Alexis Rose Wolfe	Alexis	Wolfe	0000-0001-9321-892X	Division of Pulmonary and Critical Care Medicine
Ali Shilatifard	Ali	Shilatifard	0000-0002-7490-2854	Department of Biochemistry and Molecular Genetics
Alvaro Donayre	Alvaro	Donayre	0000-0003-1877-0655	Division of Pulmonary and Critical Care Medicine
Anjali Thakrar	Anjali	Thakrar	0000-0002-7766-1398	Division of Rheumatology
Ankit Bharat	Ankit	Bharat	0000-0002-1248-0457	Division of Thoracic Surgery	Division of Pulmonary and Critical Care Medicine
Ann A. Wang	Ann	Wang	0000-0001-8613-1973	Division of Pulmonary and Critical Care Medicine
Anna E. Pawlowski	Anna	Pawlowski	0000-0002-9047-6437	Northwestern Medicine Enterprise Data Warehouse
Anne R. Levenson	Anne	Levenson	0000-0002-7587-1885	Division of Pulmonary and Critical Care Medicine
Anthony M. Joudi	Anthony	Joudi	0000-0003-1232-3256	Division of Pulmonary and Critical Care Medicine
Benjamin D. Singer	Benjamin	Singer	0000-0001-5775-8427	Division of Pulmonary and Critical Care Medicine	Department of Biochemistry and Molecular Genetics
Betty Tran	Betty	Tran	0000-0001-6794-7088	Division of Pulmonary and Critical Care Medicine
Cara J. Gottardi	Cara	Gottardi	0000-0003-0912-7617	Division of Pulmonary and Critical Care Medicine
Catherine A. Gao	Catherine	Gao	0000-0001-5576-3943	Division of Pulmonary and Critical Care Medicine
Chao Qi	Chao	Qi	0000-0003-0741-3070	Department of Pathology
Chiagozie O. Pickens	Chiagozie	Pickens	0000-0002-3400-9228	Division of Pulmonary and Critical Care Medicine
Chitaru Kurihara	Chitaru	Kurihara	0000-0003-3536-4675	Division of Thoracic Surgery	Division of Pulmonary and Critical Care Medicine
Clara J Schroedl	Clara	Schroedl	0000-0003-3280-4997	Division of Pulmonary and Critical Care Medicine
Curt M. Horvath	Curt	Horvath	0000-0003-2449-225X	Dept of Molecular Biosciences, Medicine, Microbiology-Immunology
Daniel Meza	Daniel	Meza	0000-0001-8154-1295	Division of Pulmonary and Critical Care Medicine
Daniel Schneider	Daniel	Schneider	0000-0002-3523-745X	Northwestern Medicine Enterprise Data Warehouse
Darryl A. Abbott	Darryl	Abbott	0000-0002-6201-1392	Lurie Cancer Center; Feinberg School of Medicine
David D. Odell	David D.	Odell	0000-0002-0121-4831	Division of Thoracic Surgery
David W. Kamp	David	Kamp	0000-0001-5796-1206	Division of Pulmonary and Critical Care Medicine
Deborah R. Winter	Deborah	Winter	0000-0003-1806-673X	Division of Rheumatology
Egon A. Ozer	Egon	Ozer	0000-0002-7131-3691	Department of Microbiology-Immunology
Elizabeth S. Malsin	Elizabeth	Malsin	0000-0002-3294-6752	Division of Pulmonary and Critical Care Medicine
Emily J. Rendleman	Emily	Rendleman	0000-0002-0125-3718	Department of Biochemistry and Molecular Genetics
Emily M. Leibenguth	Emily	Leibenguth	0000-0001-7809-7947	Division of Pulmonary and Critical Care Medicine
Estefany R. Guzman	Estefany	Guzman	0000-0002-1399-7546	Lurie Cancer Center; Feinberg School of Medicine
Gabrielle Y. Liu	Gabrielle	Liu	0000-0003-2049-423	Division of Pulmonary and Critical Care Medicine
Gaurav T. Gadhvi	Gaurav	Gadhvi	0000-0002-4379-2824	Division of Rheumatology
GR Scott Budinger	Scott	Budinger	0000-0002-3114-5208	Division of Pulmonary and Critical Care Medicine
Helen K. Donnelly	Helen	Donnelly	0000-0001-8827-8581	Division of Pulmonary and Critical Care Medicine
Heliodoro Tejedor Navarro	Heliodoro	Tejedor Navarro	0000-0001-5441-8101	Department of Chemical and Biological Engineering, McCormick School of Engineering
Hermon Kihshen	Hermon	Kihshen	0000-0002-8750-0010	Division of Pulmonary and Critical Care Medicine
Hiam Abdala-Valencia	Hiam	Abdala-Valencia	0000-0003-3384-5299	Division of Pulmonary and Critical Care Medicine
Isaac A. Goldberg	Isaac	Goldberg	0000-0002-7178-9729	Division of Pulmonary and Critical Care Medicine
Jacob I. Sznajder	Jacob	Sznajd	0000-0002-2089-4764	Division of Pulmonary and Critical Care Medicine
Jacqueline M. Kruser	Jacqueline	Kruser	0000-0003-3258-1869	Division of Pulmonary and Critical Care Medicine
James M. Walter	James	Walter	0000-0001-7428-3101	Division of Pulmonary and Critical Care Medicine
Jane E. Dematte	Jane	Dematte	0000-0003-4907-9525	Division of Pulmonary and Critical Care Medicine
Jasmine Le	Jasmine	Le	0000-0003-4862-056X	Division of Pulmonary and Critical Care Medicine
Jason M. Arnold	Jason	Arnold	0000-0001-8687-0063	Department of Medicine
Joanne C. Du	Joanne	Du	0000-0002-5914-0644	Division of Pulmonary and Critical Care Medicine
John Coleman	John	Coleman	0000-0003-1246-3814	Division of Pulmonary and Critical Care Medicine
Joseph Isaac Bailey	Joseph	Bailey	0000-0002-4225-3108	Division of Pulmonary and Critical Care Medicine
Joseph S. Deters	Joseph	Deters	0000-0002-3522-3824	Division of Pulmonary and Critical Care Medicine
Justin A. Fiala	Justin	Fiala	0000-0001-5196-7076	Division of Pulmonary and Critical Care Medicine
Justin Starren	Justin	Starren	0000-0002-5403-1115	Division of Health and Biomedical Informatics, Department of Preventive Medicine
Karen M. Ridge	Karen	Ridge	0000-0001-7784-0014	Division of Pulmonary and Critical Care Medicine
Katharine Secunda	Katharine	Secunda	0000-0003-0310-5783	Division of Pulmonary and Critical Care Medicine
Kathleen Aren	Kathleen	Aren	0000-0003-4770-2643	Division of Rheumatology
Khalilah L. Gates	Khalilah	Gates	0000-0002-5965-8136	Division of Pulmonary and Critical Care Medicine
Kristy Todd	Kristy	Todd	0000-0001-8210-8522	Division of Pulmonary and Critical Care Medicine
Lango Sichizya	Lango	Sichizya	0000-0002-1704-9471	Division of Pulmonary and Critical Care Medicine
Lindsey D. Gradone	Gradone	Lindsey	0000-0001-8145-2997	Division of Pulmonary and Critical Care Medicine
Lindsey N. Textor	Lindsey	Textor	0000-0001-7699-9429	Division of Pulmonary and Critical Care Medicine
Lisa F. Wolfe	Lisa	Wolfe	0000-0001-9044-4147	Division of Pulmonary and Critical Care Medicine
Lorenzo L. Pesce	Lorenzo	Pesce	0000-0002-8015-4653	Division of Thoracic Surgery
Luisa Morales-Nebreda*	Luisa	Morales-Nebreda	0000-0002-7126-0518	Division of Pulmonary and Critical Care Medicine
Luís A. Nunes Amaral	Luís	Nunes Amaral	0000-0002-3762-789X	Dept Chemical and Biological Engineering	Dept of Medicine	Dept. Molecular Biosciences
Madeline L Rosenbaum	Madeline	Rosenbaum	0000-0001-9866-9850	Division of Pulmonary and Critical Care Medicine
Manoj Kandpal	Manoj	Kandpal	0000-0002-0595-8627	Division of Health and Biomedical Informatics	Division of Organ Transplantation
Manu Jain	Manu	Jain	0000-0003-1534-5629	Division of Pulmonary and Critical Care Medicine
Marc A. Sala	Marc	Sala	0000-0002-2900-0595	Division of Pulmonary and Critical Care Medicine
Mark Saine	Mark	Saine	0000-0002-3516-4254	Division of Thoracic Surgery
Mary Carns	Mary	Carns	0000-0002-5063-156X	Division of Pulmonary and Critical Care Medicine
Melissa Querrey	Melissa	Querrey	0000-0003-3137-8762	Division of Thoracic Surgery	Division of Pulmonary and Critical Care Medicine
Mengjia Kang	Mengjia	Kang	0000-0002-1679-9473	Division of Pulmonary and Critical Care Medicine
Michael J. Alexander	Michael	Alexander	0000-0001-6271-3426	Division of Pulmonary and Critical Care Medicine
Michael J. Cuttica	Michael	Cuttica	0000-0002-0084-8760	Division of Pulmonary and Critical Care Medicine
Michelle Hinsch Prickett	Michelle	Prickett	0000-0002-1119-0079	Division of Pulmonary and Critical Care Medicine
Nicholas D. Soulakis	Nicholas	Soulakis	0000-0002-7666-8977	Division of Health and Biomedical Informatics, Department of Preventive Medicine
Nicole Borkowski	Nicole	Borkowski	0000-0001-8650-6456	Division of Pulmonary and Critical Care Medicine
Nikolay S. Markov*	Nikolay	Markov	0000-0002-3659-4387	Division of Pulmonary and Critical Care Medicine
Orlyn R. Rivas	Orlyn	Rivas	0000-0001-6938-4020	Department of Medicine
Paul A. Reyfman	Paul	Reyfman	0000-0002-6435-6001	Division of Pulmonary and Critical Care Medicine
Pearl D. Go	Pearl	Go	0000-0003-0533-1864	NU Clinical and Translational Sciences Institute
Peter H. S. Sporn	Peter	Sporn	0000-0002-1006-9437	Division of Pulmonary and Critical Care Medicine	Medical Service, Jesse Brown Veterans Affairs Medical Center
Phillip R. Cooper	Phillip	Cooper	0000-0001-9686-2673	Division of Pulmonary and Critical Care Medicine
Prasanth Nannapaneni	Prasanth	Nannapaneni	0000-0001-8080-3214	Northwestern Medicine Enterprise Data Warehouse
Rade Tomic	Rade	Tomic	0000-0003-2394-1287	Division of Pulmonary and Critical Care Medicine
Radhika Patel	Radhika	Patel	0000-0002-1255-5818	Division of Pulmonary and Critical Care Medicine
Rafael Garza-Castillon	Rafael	Garza-Castillon Jr.	0000-0003-4970-6584	Division of Thoracic Surgery
Ravi Kalhan	Ravi	Kalhan	0000-0003-2443-0876	Division of Pulmonary and Critical Care Medicine
Richard G. Wunderink	Richard	Wunderink	0000-0002-8527-4195	Division of Pulmonary and Critical Care Medicine
Rogan A. Grant*	Rogan	Grant	0000-0003-0655-0882	Division of Pulmonary and Critical Care Medicine
Ruben J. Mylvaganam	Ruben	Mylvaganam	0000-0002-7203-7609	Division of Pulmonary and Critical Care Medicine
Sean Smith	Sean	Smith	0000-0001-8796-3966	Division of Pulmonary and Critical Care Medicine
Patrick C. Seed	Patrick	Seed	0000-0001-8998-8374	Division of Pediatric Infectious Diseases	Stanley Manne Research Institute, Ann and Robert H. Lurie Children's Hospital
Samuel S. Kim	Samuel	Kim	0000-0001-8889-478X	Division of Thoracic Surgery
Samuel W.M. Gatesy	Samuel	Gatesy	0000-0001-5271-8143	Division of Infectious Disease
Sanket Thakkar	Sanket	Thakkar	0000-0002-0026-6533	Division of Thoracic Surgery
Sarah Ben Maamar	Sarah	Ben Maamar	0000-0002-0262-850X	Department of Chemical and Biological Engineering, McCormick School of Engineering
SeungHye Han	SeungHye	Han	0000-0001-5625-6337​	Division of Pulmonary and Critical Care Medicine
Sharon R. Rosenberg	Sharon	Rosenberg	0000-0002-0260-2545	Division of Pulmonary and Critical Care Medicine
Sophia Nozick	Sophia	Nozick	0000-0002-0791-6340	Division of Microbiology-Immunology
Stefan J. Green	Stefan	Green	0000-0003-2781-359X	Genome Research Core, University of Illinois at Chicago
Suchitra Swaminathan	Suchitra	Swaminathan	0000-0002-8292-122X	Division of Rheumatology	Lurie Cancer Center; Feinberg School of Medicine
Susan R. Russell	Susan	Russell	0000-0003-3006-1018	Division of Pulmonary and Critical Care Medicine
Taylor A. Poor	Taylor	Poor	0000-0002-2191-5037	Division of Pulmonary and Critical Care Medicine
Theresa A. Lombardo	Theresa	Lombardo	0000-0002-7468-7541	Division of Pulmonary and Critical Care Medicine
Thomas Stoeger	Thomas	Stoeger	0000-0002-5540-4278	Department of Chemical and Biological Engineering, McCormick School of Engineering
Todd Shamaly	Todd	Shamaly	0000-0003-3113-3167	NU Clinical and Translational Sciences Institute
Yuliya Politanska	Yuliya	Politanska	0000-0002-6766-988X	Division of Pulmonary and Critical Care Medicine
Zasu M. Klug	Zasu	Klug	0000-0003-3483-396X	Division of Pulmonary and Critical Care Medicine
Ziyan Lu	Ziyan	Lu	0000-0003-2901-3801	Division of Pulmonary and Critical Care Medicine
Ziyou Ren	Ziyou	Ren	0000-0001-7127-4197	Division of Pulmonary and Critical Care Medicine
Elizabeth T Bartom	Elizabeth	Bartom	0000-0002-5618-2582	Department of Biochemistry and Molecular Genetics
Firas Wehbe	Firas	Wehbe	0000-0002-3984-9584	Division of Health and Biomedical Informatics, Department of Preventive Medicine
